# Anthropogenic disturbance impacts gut microbiome homeostasis in a Malagasy primate

**DOI:** 10.1101/2022.04.02.486803

**Authors:** Wasimuddin, Hina Malik, Yedidya R Ratovonamana, S Jacques Rakotondranary, Jörg U. Ganzhorn, Simone Sommer

## Abstract

Increasing anthropogenic disturbances in Madagascar are exerting constrains on endemic Malagasy lemurs and their habitats, with possible effects on their health and survival. An important component of health is the gut microbiome, which might be disrupted by various stressors associated with environmental change. We have studied the gut microbiome of grey-brown mouse lemurs *(Microcebus griseorufus)*, one of the smallest Malagasy primates and an important model of the convergent evolution of diseases. We sampled two sites: one situated in a national park and the other consisting of a more disturbed site around human settlement. We found that more intense anthropogenic disturbances indeed disrupted the gut microbiome of this lemur species with a marked reduction in its diversity and led to a shift in microbial community composition. Interestingly, we noted a decrease in beneficial bacteria together with a slight increase in disease-associated bacteria and alterations in microbial metabolic functions. Because of the crucial services provided by the microbiome to host health and in disease, such negative alterations in the gut microbiome of the lemur from anthropogenically disturbed habitat might impact the health of mouse lemurs, rendering them susceptible to diseases and ultimately affecting their survival in the shrinking biodiversity seen in Madagascar. Gut microbiome analyses might thus serve as an early warning signal for pending threats to lemur populations.
