## Supplementary Table1,2,3 for "Anthropogenic disturbance impacts gut microbiome homeostasis in a Malagasy primate"

### Sheet: SuppTable1
Supplementary Table 1. Summary of the best model (GLM) predicting (a) observed species, (b) Fisher diversity and (c) Shannon diversity according to habitat and sex of the mouse lemurs. Significant values (<0.05) are shown in bold.
Variables	SumsOfSqs	MeanSqs		F.Model	p
(a) Observed species
Site	1.18	1.17997		9.1903	0.002852
Sex	0.3173	0.31728		2.4712	0.117991
(b) Fisher
Site	1.5713	1.5713		9.2177	0.002812
Sex	0.4215	0.42153		2.4728	0.117871
(b) Shannon
Site	0.9672	0.96718		5.9459	0.01588
Sex	0.4596	0.45957		2.8253	0.0948

### Sheet: SuppTable2
Supplementary Table 2. Summary of the PERMANOVA models based on (a) Euclidean, (b) Unweighted UniFrac and (c) Weighted UniFrac metric according to habitat and sex of the mouse lemurs. Significant values (<0.05) are shown in bold.
Variables	SumsOfSqs	MeanSqs	F.Model	R2	p
(a) Euclidean
Site	0.1828	0.182812	5.8098	0.03591	0.001
Sex	0.0306	0.030641	0.9738	0.00602	0.426
(b) Unweighted UniFrac
Site	1.0521	1.0521	7.5711	0.04625	0.001
Sex	0.1551	0.15506	1.1158	0.00682	0.28
(b) Weighted UniFrac
Site	0.1939	0.193883	5.4815	0.03393	0.001
Sex	0.0372	0.037167	1.0508	0.00651	0.364

### Sheet: SuppTable3
Supplementary Table 3. Nomenclature and abundances of 48 ASVs differing in their mean abundance in relation to the habitat of the mouse lemurs. Only highly significant ASVs (after FDR correction, ≤0.01) are shown; they are arranged according to increasing log two-fold change (log2FC) values. In the column log2FC, ASVs that showed a lower abundance (i.e. mean read coverage) in mouse lemurs capture…
ASV-ID	log2FC	PValue	FDR	Kingdom	Phylum	Class	Order	Family	Genus	Species
ASV09	-29.7507	1.93e-51	5.13e-50	Bacteria	Bacteroidetes	Bacteroidia	Bacteroidales	Prevotellaceae	Prevotellaceae_NK3B31_group	NA
ASV07	-28.9379	8.94e-81	3.05e-79	Bacteria	Actinobacteria	Actinobacteria	Bifidobacteriales	Bifidobacteriaceae	Bifidobacterium	NA
ASV01	-27.3876	2.31e-185	5.52e-183	Bacteria	Cyanobacteria	Melainabacteria	Gastranaerophilales	NA	NA	NA
ASV08	-26.9978	1.28e-51	3.82e-50	Bacteria	Bacteroidetes	Bacteroidia	Bacteroidales	Prevotellaceae	NA	NA
ASV14	-26.7732	6.78e-43	1.16e-41	Bacteria	Bacteroidetes	Bacteroidia	Bacteroidales	Prevotellaceae	NA	NA
ASV31	-26.748	4.76e-17	3.67e-16	Bacteria	Bacteroidetes	Bacteroidia	Bacteroidales	Tannerellaceae	Parabacteroides	NA
ASV04	-26.3433	5.57e-96	3.33e-94	Bacteria	Bacteroidetes	Bacteroidia	Bacteroidales	Prevotellaceae	Prevotellaceae_NK3B31_group	NA
ASV24	-26.3312	3.91e-24	3.89e-23	Bacteria	Bacteroidetes	Bacteroidia	Bacteroidales	Bacteroidaceae	Bacteroides	NA
ASV02	-26.2061	3.22e-129	3.85e-127	Bacteria	Firmicutes	Negativicutes	Selenomonadales	Veillonellaceae	Megamonas	NA
ASV12	-26.1519	2.22e-46	4.41e-45	Bacteria	Bacteroidetes	Bacteroidia	Bacteroidales	Bacteroidaceae	Bacteroides	NA
ASV06	-26.0837	1.77e-83	7.06e-82	Bacteria	Actinobacteria	Actinobacteria	Bifidobacteriales	Bifidobacteriaceae	Bifidobacterium	NA
ASV10	-25.6815	4.14e-49	9.9e-48	Bacteria	Bacteroidetes	Bacteroidia	Bacteroidales	Prevotellaceae	Prevotellaceae_UCG-001	NA
ASV13	-25.4004	4.44e-46	8.16e-45	Bacteria	Bacteroidetes	Bacteroidia	Bacteroidales	Prevotellaceae	Prevotellaceae_NK3B31_group	NA
ASV15	-25.2705	2.82e-36	4.5e-35	Bacteria	Bacteroidetes	Bacteroidia	Bacteroidales	Prevotellaceae	Alloprevotella	NA
ASV21	-25.1053	1.61e-31	1.84e-30	Bacteria	Firmicutes	Clostridia	Clostridiales	Lachnospiraceae	Lachnospiraceae_UCG-004	NA
ASV33	-24.9826	8.75e-17	6.34e-16	Bacteria	Firmicutes	Negativicutes	Selenomonadales	Veillonellaceae	Megamonas	NA
ASV11	-24.3456	8.4e-49	1.82e-47	Bacteria	Bacteroidetes	Bacteroidia	Bacteroidales	Prevotellaceae	Alloprevotella	NA
ASV20	-24.1575	1.33e-31	1.59e-30	Bacteria	Bacteroidetes	Bacteroidia	Bacteroidales	Tannerellaceae	Parabacteroides	NA
ASV05	-21.1899	4.06e-91	1.94e-89	Bacteria	Proteobacteria	Gammaproteobacteria	Enterobacteriales	Enterobacteriaceae	NA	NA
ASV16	-20.8547	2.18e-35	3.26e-34	Bacteria	Proteobacteria	Gammaproteobacteria	Oceanospirillales	Halomonadaceae	Zymobacter	palmae
ASV29	-13.1732	2.61e-19	2.15e-18	Bacteria	Proteobacteria	Gammaproteobacteria	Aeromonadales	Succinivibrionaceae	Anaerobiospirillum	NA
ASV32	-8.02631	6.56e-17	4.9e-16	Bacteria	Bacteroidetes	Bacteroidia	Bacteroidales	Muribaculaceae	NA	NA
ASV28	-7.7912	1.91e-20	1.63e-19	Bacteria	Bacteroidetes	Bacteroidia	Bacteroidales	Muribaculaceae	NA	NA
ASV30	-6.97387	5.4e-18	4.3e-17	Bacteria	Firmicutes	Erysipelotrichia	Erysipelotrichales	Erysipelotrichaceae	Asteroleplasma	NA
ASV38	-6.76855	6.67e-10	4.19e-09	Bacteria	Bacteroidetes	Bacteroidia	Bacteroidales	Tannerellaceae	Parabacteroides	NA
ASV41	-5.98079	3.25e-05	0.000189284	Bacteria	Bacteroidetes	Bacteroidia	Bacteroidales	Prevotellaceae	Alloprevotella	NA
ASV39	-5.47841	1.24e-08	7.63e-08	Bacteria	Firmicutes	Erysipelotrichia	Erysipelotrichales	Erysipelotrichaceae	Asteroleplasma	NA
ASV45	-5.13841	0.000815047	0.00432881	Bacteria	Proteobacteria	Gammaproteobacteria	Oceanospirillales	Halomonadaceae	Halotalea	NA
ASV40	-4.55299	1.49e-07	8.93e-07	Bacteria	Bacteroidetes	Bacteroidia	Bacteroidales	Rikenellaceae	Rikenellaceae_RC9_gut_group	NA
ASV44	-3.91861	0.000328833	0.00178616	Bacteria	Bacteroidetes	Bacteroidia	Bacteroidales	Bacteroidaceae	Bacteroides	NA
ASV48	-3.81463	0.00125598	0.00625371	Bacteria	Bacteroidetes	Bacteroidia	Bacteroidales	Muribaculaceae	NA	NA
ASV47	-2.88388	0.00121702	0.00618869	Bacteria	Firmicutes	Clostridia	Clostridiales	Lachnospiraceae	NA	NA
ASV46	-2.47797	0.00117964	0.00612898	Bacteria	Firmicutes	Clostridia	Clostridiales	Family_XIII	Family_XIII_AD3011_group	NA
ASV43	1.00363	0.000148333	0.000824456	Bacteria	Actinobacteria	Coriobacteriia	Coriobacteriales	Atopobiaceae	Libanicoccus	NA
ASV37	1.8367	5.45e-12	3.52e-11	Bacteria	Actinobacteria	Actinobacteria	Bifidobacteriales	Bifidobacteriaceae	Bifidobacterium	NA
ASV42	1.87598	3.47e-05	0.000197465	Bacteria	Firmicutes	Negativicutes	Selenomonadales	Veillonellaceae	Megamonas	NA
ASV36	7.77482	1.26e-13	8.36e-13	Bacteria	Actinobacteria	Actinobacteria	Bifidobacteriales	Bifidobacteriaceae	Bifidobacterium	NA
ASV35	24.7959	6.28e-15	4.29e-14	Bacteria	Bacteroidetes	Bacteroidia	Bacteroidales	Prevotellaceae	Prevotellaceae_UCG-001	NA
ASV34	25.0944	2.96e-15	2.08e-14	Bacteria	Bacteroidetes	Bacteroidia	Bacteroidales	Prevotellaceae	Prevotellaceae_UCG-001	NA
ASV27	25.6735	1.74e-20	1.54e-19	Bacteria	Actinobacteria	Coriobacteriia	Coriobacteriales	Coriobacteriaceae	Collinsella	NA
ASV17	26.0369	2.48e-35	3.48e-34	Bacteria	Bacteroidetes	Bacteroidia	Bacteroidales	Prevotellaceae	Alloprevotella	NA
ASV26	26.5279	2.4e-21	2.21e-20	Bacteria	Bacteroidetes	Bacteroidia	Bacteroidales	Rikenellaceae	Rikenellaceae_RC9_gut_group	NA
ASV22	27.293	1.7e-30	1.84e-29	Bacteria	Firmicutes	Negativicutes	Selenomonadales	Acidaminococcaceae	Phascolarctobacterium	NA
ASV18	27.4501	2.18e-33	2.9e-32	Bacteria	Firmicutes	Negativicutes	Selenomonadales	Acidaminococcaceae	Phascolarctobacterium	NA
ASV23	27.5428	1.24e-27	1.29e-26	Bacteria	Firmicutes	Negativicutes	Selenomonadales	Veillonellaceae	Megasphaera	NA
ASV25	28.5812	2.3e-23	2.2e-22	Bacteria	Bacteroidetes	Bacteroidia	Bacteroidales	Prevotellaceae	Prevotellaceae_UCG-001	NA
ASV03	28.8956	2.93e-128	2.34e-126	Bacteria	Actinobacteria	Actinobacteria	Bifidobacteriales	Bifidobacteriaceae	Bifidobacterium	NA
ASV19	29.4191	4.24e-33	5.34e-32	Bacteria	Firmicutes	Negativicutes	Selenomonadales	Veillonellaceae	Megamonas	NA
